# Multimodal and spatially resolved profiling identifies distinct patterns of T-cell infiltration in nodal B-cell lymphoma entities

**DOI:** 10.1101/2022.11.04.514366

**Authors:** Tobias Roider, Marc A. Baertsch, Donnacha Fitzgerald, Harald Voehringer, Berit J. Brinkmann, Felix Czernilofsky, Mareike Knoll, Laura Llaó-Cid, Peter-Martin Bruch, Nora Liebers, Christian M. Schürch, Verena Passerini, Alexander Brobeil, Gunhild Mechtersheimer, Carsten Müller-Tidow, Oliver Weigert, Martina Seiffert, Garry P. Nolan, Wolfgang Huber, Sascha Dietrich

**Affiliations:** European Molecular Biology Laboratory (EMBL), Heidelberg, Germany; Molecular Medicine Partnership Unit (MMPU), Heidelberg, Germany; Department of Medicine V, Hematology, Oncology and Rheumatology, University of Heidelberg, Heidelberg, Germany; Department of Microbiology and Immunology, Stanford University School of Medicine, Stanford, CA, USA; Clinical Cooperation Unit Molecular Hematology/Oncology, German Cancer Research Center (DKFZ), Heidelberg, Germany; Division of Molecular Genetics, German Cancer Research Center (DKFZ), Heidelberg, Germany; Department of Hematology and Oncology, University Hospital Düsseldorf, Düsseldorf, Germany; National Center for Tumor Diseases (NCT), Heidelberg, Germany; German Cancer Research Center (DKFZ), Heidelberg, Germany; Department of Pathology and Neuropathology, University Hospital and Comprehensive Cancer Center Tübingen, Tübingen, Germany; Department of Medicine III, Laboratory for Experimental Leukemia and Lymphoma Research (ELLF), Ludwig-Maximilians-University (LMU) Hospital, Munich, Germany; Department of Pathology, University of Heidelberg, Heidelberg, Germany; German Cancer Consortium (DKTK), Munich, Germany; Department of Pathology, Stanford University School of Medicine, Stanford, CA, USA

**Author notes:** Correspondence (T.R.), (S.D.). These first authors contributed equally (Tobias Roider, Marc A. Baertsch). These senior authors contributed equally (Wolfgang Huber, Sascha Dietrich).

## Abstract

T-cell-engaging immunotherapies have improved the treatment of nodal B-cell lymphoma, but responses vary highly. Future improvements of such therapies require better understanding of the variety of lymphoma-infiltrating T-cells. We employed single-cell RNA and T-cell receptor sequencing alongside quantification of surface proteins, flow cytometry and multiplexed immunofluorescence on 101 lymph nodes from healthy controls, and patients with diffuse large B-cell, mantle cell, follicular, or marginal zone lymphoma. This multimodal resource revealed entity-specific quantitative and spatial aberrations of the T-cell microenvironment. Clonal PD1^+^ *TCF7*^-^ but not PD1^+^ *TCF7*^+^ cytotoxic T-cells converged into terminally exhausted T-cells, the proportions of which were variable across entities and linked to inferior prognosis. In follicular and marginal zone lymphoma, we observed expansion of follicular helper and IKZF3^+^ regulatory T-cells, which were clonally related and inversely associated with tumor grading. Overall, we portray lymphoma-infiltrating T-cells with unprecedented comprehensiveness and decipher both beneficial and adverse dimensions of T-cell response.
