## Supplementary Table 1 for "Multimodal and spatially resolved profiling identifies distinct patterns of T-cell infiltration in nodal B-cell lymphoma entities"

### Sheet: Supplementary Table 1
PatientID	Entity	Subtype	Age	Sex	Status	T-cells	CITE-seq	scTCR-seq	Flow cytometry	Immuno-fluorescence
LN0002	DLBCL	non-GCB	37	F	Relapse	2	Yes	No	No	No
LN0014	FL		63	F	Initial diagnosis	57	Yes	No	No	Yes
LN0024	FL		61	M	Initial diagnosis	28	No	No	Yes	No
LN0025	DLBCL	GCB	51	F	Relapse	39	Yes	No	No	No
LN0030	MCL		62	M	Relapse	55	Yes	No	No	No
LN0040	MCL		58	M	Initial diagnosis	40.2	No	No	Yes	No
LN0043	MZL		78	M	Relapse	59	Yes	No	No	Yes
LN0050	FL		67	M	Relapse	18	Yes	No	No	No
LN0053	rLN		34	F		85	Yes	No	No	No
LN0060	rLN		32	F		70	Yes	No	No	Yes
LN0070	MZL		81	M	Relapse	26	Yes	No	No	Yes
LN0076	rLN		59	M		41	No	No	Yes	No
LN0078	MCL		50	M	Initial diagnosis	30	Yes	Yes	No	Yes
LN0080	rLN		50	M		46	Yes	No	No	No
LN0085	FL		60	F	Initial diagnosis	63	No	No	Yes	No
LN0087	MCL		68	M	Initial diagnosis	5	Yes	No	No	No
LN0097	FL		33	M	Initial diagnosis	36	Yes	No	No	No
LN0100	FL		53	M	Relapse	56	Yes	No	No	Yes
LN0104	MZL		60	M	Relapse	53.4	No	No	Yes	No
LN0107	FL		71	M	Relapse	18	Yes	No	No	No
LN0110	MCL		67	M	Initial diagnosis	52	Yes	No	No	Yes
LN0118	MCL		61	M	Relapse	6	Yes	No	No	No
LN0119	FL		49	M	Relapse	19.5	No	No	Yes	No
LN0120	DLBCL	non-GCB	76	F	Relapse	10.5	No	No	Yes	No
LN0124	FL		77	M	Initial diagnosis	21.1	No	No	Yes	No
LN0132	rLN		20	M		69	Yes	Yes	Yes	No
LN0134	DLBCL	GCB	64	M	Relapse	60.8	No	No	Yes	No
LN0135	MCL		63	M	Initial diagnosis	10.3	Yes	No	Yes	Yes
LN0139	rLN		75	F		41	No	No	Yes	No
LN0144	FL		66	F	Initial diagnosis	43.3	Yes	Yes	Yes	No
LN0147	FL		47	M	Relapse	12.3	No	No	Yes	No
LN0148	DLBCL	non-GCB	62	F	Relapse	12	No	No	Yes	No
LN0152	MZL		49	F	Initial diagnosis	31	Yes	No	No	No
LN0153	DLBCL	GCB	79	F	Initial diagnosis	40	No	No	Yes	No
LN0166	MZL		51	F	Relapse	54	Yes	No	Yes	No
LN0168	DLBCL	GCB	76	M	Relapse	45.7	No	No	Yes	No
LN0169	FL		63	F	Initial diagnosis	62.4	No	No	Yes	No
LN0176	MCL		76	M	Initial diagnosis	21.3	Yes	No	Yes	Yes
LN0177	DLBCL	GCB	63	F	Initial diagnosis	65.1	No	No	Yes	No
LN0178	DLBCL	GCB	83	F	Initial diagnosis	53	Yes	Yes	No	No
LN0179	MZL		48	M	Initial diagnosis	20	Yes	No	No	No
LN0181	MCL		77	F	Relapse	17.1	No	No	Yes	No
LN0183	DLBCL	GCB	69	M	Relapse	4.2	No	No	Yes	No
LN0186	MCL		71	M	Relapse	8	Yes	No	No	No
LN0188	DLBCL	non-GCB	62	M	Initial diagnosis	62	Yes	No	No	Yes
LN0189	FL		60	F	Relapse	72	No	No	Yes	No
LN0193	DLBCL	GCB	57	M	Initial diagnosis	68	Yes	Yes	No	No
LN0198	FL		74	M	Relapse	48.1	Yes	No	Yes	Yes
LN0202	FL		61	F	Relapse	42	No	No	Yes	No
LN0210	MZL		58	F	Initial diagnosis	16	Yes	No	Yes	No
LN0211	rLN		45	F		48.7	Yes	No	Yes	Yes
LN0217	MZL		62	M	Relapse	39	Yes	Yes	No	No
LN0228	rLN		22	F		66	Yes	No	No	No
LN0229	FL		77	M	Initial diagnosis	13.5	Yes	No	Yes	No
LN0239	FL		58	F	Relapse	51	No	No	Yes	No
LN0240	MZL		83	M	Relapse	70.2	No	No	Yes	No
LN0241b	DLBCL	non-GCB	69	M	Relapse	65.1	No	No	Yes	No
LN0243	FL		74	M	Relapse	32.3	No	No	Yes	No
LN0249	FL		81	F	Initial diagnosis	39.7	No	No	Yes	No
LN0251	DLBCL	non-GCB	53	M	Relapse	53.7	Yes	No	Yes	Yes
LN0252	rLN		39	M		57.4	No	No	Yes	No
LN0253	rLN		42	F		57.3	No	No	Yes	No
LN0254	FL		84	M	Relapse	30	No	No	Yes	No
LN0257	MZL		84	M	Relapse	22.4	No	No	Yes	No
LN0259	rLN		72	F		47	Yes	No	No	Yes
LN0262	DLBCL	non-GCB	66	M	Initial diagnosis	58.6	Yes	No	No	No
LN0264	rLN		58	F		57	No	No	Yes	No
LN0265	DLBCL	non-GCB	80	M	Initial diagnosis	68	Yes	No	No	Yes
LN0266	DLBCL	non-GCB	60	F	Initial diagnosis	63	Yes	No	No	No
LN0267	FL		58	F	Relapse	32	Yes	No	No	No
LN0268	DLBCL	non-GCB	68	F	Initial diagnosis	54.4	No	No	Yes	No
LN0270	FL		76	F	Initial diagnosis	68.4	No	No	Yes	No
LN0271	DLBCL	non-GCB	69	M	Relapse	20	Yes	No	No	Yes
LN0272	FL		41	M	Relapse	46.9	Yes	No	Yes	Yes
LN0273	FL		66	M	Relapse	38.8	Yes	No	Yes	Yes
LN0274	rLN		61	M		70	Yes	No	No	Yes
LN0278	FL		71	F	Relapse	38.7	Yes	No	Yes	No
LN0279	MCL		67	M	Relapse	1	No	No	Yes	No
LN0280	MZL		71	F	Initial diagnosis	25	Yes	No	No	No
LN0281	DLBCL	GCB	44	M	Relapse	64	Yes	No	No	No
LN0285	MZL		58	F	Relapse	27	Yes	No	No	No
LN0295	DLBCL	GCB	76	M	Relapse	8	Yes	No	No	No
LN0296	DLBCL	GCB	71	F	Relapse	11	No	No	Yes	No
LN0302	MZL		53	F	Relapse	47.5	Yes	Yes	No	No
LN0310	MZL		34	F	Initial diagnosis	16	Yes	No	No	No
LN0340	DLBCL	non-GCB	66	M	Relapse	7.6	No	No	Yes	No
LN0343	MCL		59	M	Initial diagnosis	28.5	No	No	Yes	No
LN0350	MCL		54	F	Initial diagnosis	10.6	No	No	Yes	No
LN0357	DLBCL	non-GCB	73	F	Initial diagnosis	73.2	No	No	Yes	No
LN0367	MCL		84	F	Initial diagnosis	20.2	No	No	Yes	No
LN0373	FL		46	F	Initial diagnosis	12.4	No	No	Yes	No
LN0378	FL		67	F	Relapse	40.2	No	No	Yes	No
LN0380	DLBCL	non-GCB	59	F	Relapse	13.2	No	No	Yes	No
LN0386	FL		49	M	Relapse	16.2	No	No	Yes	No
LN0395	FL		57	M	Initial diagnosis	19	No	No	Yes	No
LN0403	DLBCL	non-GCB	76	M	Initial diagnosis	64	No	No	Yes	No
LN0404	MZL		72	F	Relapse	17	No	No	Yes	No
LN0406	FL		61	M	Relapse	59	No	No	Yes	No
LN0411	MCL		73	M	Relapse	4	No	No	Yes	No
LN0417	DLBCL	non-GCB	60	F	Initial diagnosis	46	No	No	Yes	No
LN0419	DLBCL	GCB	62	F	Relapse	3	No	No	Yes	No
