## Supplementary Table 2 for "Multimodal and spatially resolved profiling identifies distinct patterns of T-cell infiltration in nodal B-cell lymphoma entities"

### Sheet: Supplementary Table 2
Protein	Alternative	Gene	Clone	Isotype	Supplier	Catalogue	BarcodeNo	Barcode	Dilution
CD10		MME	HI10a	Mouse IgG1, κ	Biolegend	312231	0062	CAGCCATTCATTAGG	4
CD103		ITGAE	Ber-ACT8	Mouse IgG1, κ	Biolegend	350231	0145	GACCTCATTGTGAAT	32
CD11b		ITGAM	ICRF44	Mouse IgG1, κ	Biolegend	301353	0161	GACAAGTGATCTGCA	10
CD11c		ITGAX	S-HCL-3	Mouse IgG2b, κ	Biolegend	371519	0053	TACGCCTATAACTTG	16
CD127	IL7R	IL7R	A019D5	Mouse IgG1, κ	Biolegend	351352	0390	GTGTGTTGTCCTATG	8
CD134		TNFRSF4	Ber-ACT35	Mouse IgG1, κ	Biolegend	350033	0158	AACCCACCGTTGTTA	4
CD137		TNFRSF9	4B4-1	Mouse IgG1, κ	Biolegend	309835	0355	CAGTAAGTTCGGGAC	4
CD150	SLAM	SLAMF1	A12 (7D4)	Mouse IgG1, κ	Biolegend	306313	0870	GTCATTGTATGTCTG	4
CD152	CTLA4	CTLA4	BNI3	Mouse IgG2a, κ	Biolegend	369619	0151	ATGGTTCACGTAATC	4
CD16		FCGR3A	3G8	Mouse IgG1, κ	Biolegend	302061	0083	AAGTTCACTCTTTGC	8
CD161		KLRB1	HP-3G10	Mouse IgG1, κ	Biolegend	339945	0149	GTACGCAGTCCTTCT	4
CD183	CXCR3	CXCR3	G025H7	Mouse IgG1, κ	Biolegend	353745	0140	GCGATGGTAGATTAT	8
CD184	CXCR4	CXCR4	12G5	Mouse IgG2a, κ	Biolegend	306531	0366	TCAGGTCCTTTCAAC	2
CD185	CXCR5	CXCR5	J252D4	Mouse IgG1, κ	Biolegend	356937	0144	AATTCAACCGTCGCC	4
CD19		CD19	HIB19	Mouse IgG1, κ	Biolegend	302259	0050	CTGGGCAATTACTCG	16
CD194	CCR4	CCR4	L291H4	Mouse IgG1, κ	Biolegend	359423	0071	AGCTTACCTGCACGA	16
CD195	CCR5	CCR5	J418F1	Rat IgG2b, κ	Biolegend	359135	0141	CCAAAGTAAGAGCCA	4
CD197	CCR7	CCR7	G043H7	Mouse IgG2a, κ	Biolegend	353247	0148	AGTTCAGTCAACCGA	1.25
CD2		CD2	TS1/8	Mouse IgG1, κ	Biolegend	309229	0367	TACGATTTGTCAGGG	16
CD20		MS4A1	2H7	Mouse IgG2b, κ	Biolegend	302359	0100	TTCTGGGTCCCTAGA	8
CD21		CR2	Bu32	Mouse IgG1, κ	Biolegend	354915	0181	AACCTAGTAGTTCGG	16
CD22		CD22	S-HCL-1	Mouse IgG2b, κ	Biolegend	363514	0393	GGGTTGTTGTCTTTG	16
CD223	LAG3	LAG3	11C3C65	Mouse IgG1, κ	Biolegend	369333	0152	CATTTGTCTGCCGGT	4
CD23		FCER2	EBVCS-5	Mouse IgG1, κ	Biolegend	338523	0897	TCTGTATAACCGTCT	4
CD24		CD24	ML5	Mouse IgG2a, κ	Biolegend	311137	0180	AGATTCCTTCGTGTT	4
CD244		CD244	C1.7	Mouse IgG1, κ	Biolegend	329527	0189	TCGCTTGGATGGTAG	16
CD25	IL2RA	IL2RA	BC96	Mouse IgG1, κ	Biolegend	302643	0085	TTTGTCCTGTACGCC	8
CD27		CD27	O323	Mouse IgG1, κ	Biolegend	302847	0154	GCACTCCTGCATGTA	8
CD273	PDL2	PDCD1LG2	24F.10C12	Mouse IgG2a, κ	Biolegend	329619	0008	TCAACGCTTGGCTAG	8
CD274	PDL1	PDCD1LG1	29E.2A3	Mouse IgG2b, κ	Biolegend	329743	0007	GTTGTCCGACAATAC	4
CD278	ICOS	ICOS	C398.4A	Armenian Hamster IgG	Biolegend	313555	0171	CGCGCACCCATTAAA	4
CD279	PD1	PDCD1	EH12.2H7	Mouse IgG1, κ	Biolegend	329955	0088	ACAGCGCCGTATTTA	8
CD28		CD28	CD28.2	Mouse IgG1, κ	Biolegend	302955	0386	TGAGAACGACCCTAA	4
CD29		ITGB1	TS2/16	Mouse IgG1, κ	Biolegend	303027	0369	GTATTCCCTCAGTCA	8
CD3		CD3E	UCHT1	Mouse IgG1, κ	Biolegend	300475	0034	CTCATTGTAACTCCT	8
CD31		PECAM1	WM59	Mouse IgG1, κ	Biolegend	303137	0124	ACCTTTATGCCACGG	8
CD32		FCGR2A	FUN-2	Mouse IgG2b, κ	Biolegend	303223	0142	GCTTCCGAATTACCG	16
CD357	GITR	TNFRSF18	108-17	Mouse IgG2a, κ	Biolegend	371225	0360	ACCTTTCGACACTCG	4
CD366	TIM-3	HAVCR2	F38-2E2	Mouse IgG1, κ	Biolegend	345047	0169	TGTCCTACCCAACTT	4
CD38		CD38	HIT2	Mouse IgG1, κ	Biolegend	303541	0389	TGTACCCGCTTGTGA	8
CD39		ENTPD1	A1	Mouse IgG1, κ	Biolegend	328233	0176	TTACCTGGTATCCGT	16
CD4		CD4	RPA-T4	Mouse IgG1, κ	Biolegend	300563	0072	TGTTCCCGCTCAACT	8
CD43		SPN	CD43-10G7	Mouse IgG1, κ	Biolegend	343209	0357	GATTAACCAGCTCAT	4
CD44		CD44	IM7	Rat IgG2b, κ	Biolegend	103045	0073	TGGCTTCAGGTCCTA	16
CD45		PTPRC	HI30	Mouse IgG1, κ	Biolegend	304064	0391	TGCAATTACCCGGAT	40
CD45RA		PTPRC	HI100	Mouse IgG2b, κ	Biolegend	304157	0063	TCAATCCTTCCGCTT	40
CD45RO		PTPRC	UCHL1	Mouse IgG2a, κ	Biolegend	304255	0087	CTCCGAATCATGTTG	10
CD47		CD47	CC2C6	Mouse IgG1, κ	Biolegend	323129	0026	GCATTCTGTCACCTA	10
CD48		CD48	BJ40	Mouse IgG1, κ	Biolegend	336709	0029	CTACGACGTAGAAGA	8
CD5		CD5	UCHT2	Mouse IgG1, κ	Biolegend	300635	0138	CATTAACGGGATGCC	16
CD56		NCAM1	QA17A16	Mouse IgG1, κ	Biolegend	392421	0084	TTCGCCGCATTGAGT	10
CD57		B3GAT1	QA17A04	Mouse IgG1, κ	Biolegend	393319	0168	AACTCCCTATGGAGG	4
CD62L		SELL	DREG-56	Mouse IgG1, κ	Biolegend	304847	0147	GTCCCTGCAACTTGA	16
CD69		CD69	FN50	Mouse IgG1, κ	Biolegend	310947	0146	GTCTCTTGGCTTAAA	8
CD7		CD7	CD7-6B7	Mouse IgG2a, κ	Biolegend	343123	0066	TGGATTCCCGGACTT	16
CD70		CD70	113-16	Mouse IgG1, κ	Biolegend	355117	0027	CGCGAACATAAGAAG	4
CD73		NT5E	AD2	Mouse IgG1, κ	Biolegend	344029	0577	CAGTTCCTCAGTTCG	4
CD79b		CD79B	CB3-1	Mouse IgG1, κ	Biolegend	341415	0187	ATTCTTCAACCGAAG	8
CD86	B7-2	CD86	IT2.2	Mouse IgG2b, κ	Biolegend	305443	0006	GTCTTTGTCAGTGCA	16
CD8a		CD8A	RPA-T8	Mouse IgG1, κ	Biolegend	301067	0080	GCTGCGCTTTCCATT	8
CD95	Fas	FAS	DX2	Mouse IgG1, κ	Biolegend	305649	0156	CCAGCTCATTAGAGC	8
Isotype Ctrl			MOPC-21	Mouse IgG1, κ	Biolegend	400199	0090	GCCGGACGACATTAA	4
Isotype Ctrl			HTK888	Armenian Hamster IgG	Biolegend	400973	0241	CCTGTCATTAAGACT	8
Isotype Ctrl			MPC-11	Mouse IgG2b, κ	Biolegend	400373	0092	ATATGTATCACGCGA	4
Isotype Ctrl			RTK4530	Rat IgG2b, κ	Biolegend	400673	0095	GATTCTTGACGACCT	4
Isotype Ctrl			MOPC-173	Mouse IgG2a, κ	Biolegend	400285	0091	CTCCTACCTAAACTG	8
Kappa		IGKC	MHK-49	Mouse IgG1, κ	Biolegend	316531	0894	AGCTCAGCCAGTATG	10
KLRG1		KLRG1	SA231A2	Mouse IgG2a, κ	Biolegend	367721	0153	CTTATTTCCTGCCCT	8
Lambda		IGLC2	MHL-38	Mouse IgG2a, κ	Biolegend	316627	0898	CAGCCAGTAAGTCAC	10
TIGIT		TIGIT	A15153G	Mouse IgG2a, κ	Biolegend	372725	0089	TTGCTTACCGCCAGA	16
