## Supplementary Table 4 for "Multimodal and spatially resolved profiling identifies distinct patterns of T-cell infiltration in nodal B-cell lymphoma entities"

### Sheet: Supplementary Table 4
Panel 1
Conjugate	Target	Alternative	Clone	Isotype	Supplier	Catalogue	Intracellular
BV421	CD25		BC96	Mouse IgG1, κ	Biolegend	302629	No
eFluor 506	Viability				eBioscience	65-0866-14
BV605	CD278	ICOS	WM59	Mouse IgG1, κ	Biolegend	303121	No
BV711	CD185	CXCR5	J252D4	Mouse IgG1, κ	Biolegend	356934	No
BV785	Ki67		B56	Mouse IgG1, κ	BD Biosciences	563756	Yes
FITC	CD45RA		HI100	Mouse IgG2b, κ	Biolegend	304105	No
PerCP-Cy5.5	CD3		OKT3	Mouse IgG2a, κ	Biolegend	317336	No
PE	IKZF3	Aiolos	16D9C97	Mouse IgG1, κ	Biolegend	371103	Yes
PE-Dazzle	CD4		RPA-T4	Mouse IgG1, κ	Biolegend	300548	No
PE-Cy7	CD279	PD1	EH12.2H7	Mouse IgG1, κ	Biolegend	329918	No
AF647	FoxP3		259D/C7	Mouse IgG1, κ	BD Biosciences	560889	Yes
AF700	CD69		FN50	Mouse IgG1, κ	Biolegend	310922	No
APC-Cy7	CD8		HIT3a	Mouse IgG1, κ	Biolegend	300926	No
Panel 2
Conjugate	Target	Alternative	Clone	Isotype	Supplier	Catalogue	Intracellular
BV421	CD244		C1.7	Mouse IgG1, κ	Biolegend	329531	No
eFluor 506	Viability				eBioscience	65-0866-14
BV605	CD31		WM59	Mouse IgG1, κ	Biolegend	303121	No
BV711	CD366	TIM3	F38-2E2	Mouse IgG1, κ	Biolegend	345023	No
BV785	Ki67		B56	Mouse IgG1, κ	BD Biosciences	563756	Yes
FITC	CD45RA		HI100	Mouse IgG2b, κ	Biolegend	304105	No
PerCP-Cy5.5	CD3		OKT3	Mouse IgG2a, κ	Biolegend	317336	No
PE
PE-Dazzle	CD4		RPA-T4	Mouse IgG1, κ	Biolegend	300548	No
PE-Cy7	CD279	PD1	EH12.2H7	Mouse IgG1, κ	Biolegend	329918	No
AF647	FoxP3		259D/C7	Mouse IgG1, κ	BD Biosciences	560889	Yes
AF700	CD69		FN50	Mouse IgG1, κ	Biolegend	310922	No
APC-Cy7	CD8		HIT3a	Mouse IgG1, κ	Biolegend	300926	No
