## Supplementary Table 5 for "Multimodal and spatially resolved profiling identifies distinct patterns of T-cell infiltration in nodal B-cell lymphoma entities"

### Sheet: xx
Gene	myAUC	avg_diff	power	Module	Assay
ZBED2	0.923	0.661009	0.846	ZBED2+	RNA
LAG3	0.917	1.54012	0.834	LAG3+	RNA
APBB2	0.911	0.243456	0.822	APBB2+	RNA
IGHV1-3	0.896	0.323827	0.792	IGHV1-3+	RNA
GZMK	0.886	1.33659	0.772	GZMK+	RNA
CADM1	0.876	1.06927	0.752	CADM1+	RNA
CD27	0.868	0.863669	0.736	CD27+	RNA
IFNG	0.862	1.27089	0.724	IFNG+	RNA
RPS18	0.144	-0.580895	0.712	RPS18-	RNA
RPS8	0.147	-0.555183	0.706	RPS8-	RNA
ASCL1	0.851	0.798882	0.702	ASCL1+	RNA
CCL4	0.849	1.97282	0.698	CCL4+	RNA
CD81	0.847	0.860945	0.694	CD81+	RNA
IL10	0.844	0.746248	0.688	IL10+	RNA
PTMS	0.837	0.926993	0.674	PTMS+	RNA
PRDM1	0.835	0.936428	0.67	PRDM1+	RNA
DUSP4	0.834	0.788026	0.668	DUSP4+	RNA
NKG7	0.834	1.11331	0.668	NKG7+	RNA
SLC27A2	0.833	0.480781	0.666	SLC27A2+	RNA
CST7	0.826	0.884218	0.652	CST7+	RNA
PLPP2	0.822	0.278026	0.644	PLPP2+	RNA
CHI3L2	0.819	0.863302	0.638	CHI3L2+	RNA
GTPBP8	0.81	0.645774	0.62	GTPBP8+	RNA
CCL4L2	0.802	1.87309	0.604	CCL4L2+	RNA
IL7R	0.198	-1.38699	0.604	IL7R-	RNA
METRNL	0.797	0.602307	0.594	METRNL+	RNA
PRF1	0.797	0.840243	0.594	PRF1+	RNA
RDH10	0.796	0.6102	0.592	RDH10+	RNA
CCL3	0.793	1.10441	0.586	CCL3+	RNA
TCF7	0.213	-0.883419	0.574	TCF7-	RNA
PCSK1N	0.784	0.443768	0.568	PCSK1N+	RNA
HAVCR2	0.779	0.718516	0.558	HAVCR2+	RNA
TSC22D1	0.776	0.619884	0.552	TSC22D1+	RNA
EOMES	0.776	0.604417	0.552	EOMES+	RNA
LYST	0.775	0.658291	0.55	LYST+	RNA
LINC01943	0.775	0.759752	0.55	LINC01943+	RNA
CPNE7	0.773	0.217296	0.546	CPNE7+	RNA
CXCR3	0.772	0.603695	0.544	CXCR3+	RNA
RPLP1	0.229	-0.33959	0.542	RPLP1-	RNA
TMEM155	0.77	0.509068	0.54	TMEM155+	RNA
CBFA2T3	0.767	0.193901	0.534	CBFA2T3+	RNA
F2R	0.766	0.531318	0.532	F2R+	RNA
SNX9	0.763	0.526874	0.526	SNX9+	RNA
GZMA	0.763	0.608122	0.526	GZMA+	RNA
SRGN	0.76	0.50485	0.52	SRGN+	RNA
HLA-DMA	0.759	0.58112	0.518	HLA-DMA+	RNA
SEMA4A	0.758	0.24622	0.516	SEMA4A+	RNA
YBX3	0.758	0.459675	0.516	YBX3+	RNA
CCL5	0.752	0.497916	0.504	CCL5+	RNA
APOBEC3G	0.75	0.538753	0.5	APOBEC3G+	RNA
CD8A	0.75	0.562016	0.5	CD8A+	RNA
TNFSF9	0.75	0.616961	0.5	TNFSF9+	RNA
GZMB	0.75	0.803747	0.5	GZMB+	RNA
CXCR6	0.747	0.590153	0.494	CXCR6+	RNA
CYTOR	0.745	0.568655	0.49	CYTOR+	RNA
EGR2	0.744	0.331526	0.488	EGR2+	RNA
TNFRSF9	0.743	0.691364	0.486	TNFRSF9+	RNA
CMTM8	0.258	-0.410465	0.484	CMTM8-	RNA
TXNIP	0.259	-0.806026	0.482	TXNIP-	RNA
BMERB1	0.739	0.247622	0.478	BMERB1+	RNA
FABP5	0.739	0.63357	0.478	FABP5+	RNA
DUSP2	0.736	0.577068	0.472	DUSP2+	RNA
GSTP1	0.736	0.525251	0.472	GSTP1+	RNA
RPSA	0.264	-0.37571	0.472	RPSA-	RNA
STX11	0.735	0.417763	0.47	STX11+	RNA
CAV1	0.732	0.394502	0.464	CAV1+	RNA
BATF	0.731	0.581407	0.462	BATF+	RNA
PARK7	0.728	0.450069	0.456	PARK7+	RNA
TNFRSF1B	0.728	0.557974	0.456	TNFRSF1B+	RNA
CRTAM	0.728	0.618515	0.456	CRTAM+	RNA
TMSB10	0.274	-0.495223	0.452	TMSB10-	RNA
GALNT1	0.725	0.506387	0.45	GALNT1+	RNA
AC243829.4	0.723	0.349523	0.446	AC243829.4+	RNA
CTSC	0.722	0.494385	0.444	CTSC+	RNA
TIMD4	0.722	0.600906	0.444	TIMD4+	RNA
RPS2	0.278	-0.245784	0.444	RPS2-	RNA
GPR183	0.278	-0.600952	0.444	GPR183-	RNA
NINJ2	0.721	0.229047	0.442	NINJ2+	RNA
SUB1	0.717	0.380541	0.434	SUB1+	RNA
RGS1	0.717	0.532452	0.434	RGS1+	RNA
RPLP0	0.289	-0.364595	0.422	RPLP0-	RNA
PLEK	0.711	0.432824	0.422	PLEK+	RNA
CCR7	0.29	-0.567283	0.42	CCR7-	RNA
ATP9A	0.709	0.343662	0.418	ATP9A+	RNA
SYNE2	0.707	0.497503	0.414	SYNE2+	RNA
NEAT1	0.707	0.518746	0.414	NEAT1+	RNA
SELL	0.295	-0.720655	0.41	SELL-	RNA
APLP2	0.704	0.313625	0.408	APLP2+	RNA
RAB27A	0.702	0.44495	0.404	RAB27A+	RNA
FASLG	0.702	0.376944	0.404	FASLG+	RNA
POU3F1	0.701	0.286615	0.402	POU3F1+	RNA
GZMH	0.701	0.445959	0.402	GZMH+	RNA
C1orf162	0.3	-0.397513	0.4	C1orf162-	RNA
ATG7	0.699	0.252504	0.398	ATG7+	RNA
WSB2	0.699	0.309763	0.398	WSB2+	RNA
CD8B	0.699	0.303233	0.398	CD8B+	RNA
TIMP1	0.302	-0.330026	0.396	TIMP1-	RNA
NR4A1	0.698	0.208355	0.396	NR4A1+	RNA
IRF4	0.697	0.281082	0.394	IRF4+	RNA
MIR4435-2HG	0.696	0.26953	0.392	MIR4435-2HG+	RNA
HLA-DPA1	0.694	0.365493	0.388	HLA-DPA1+	RNA
ZFP36L2	0.309	-0.581018	0.382	ZFP36L2-	RNA
OASL	0.691	0.311512	0.382	OASL+	RNA
APOBEC3C	0.691	0.377051	0.382	APOBEC3C+	RNA
ANXA5	0.69	0.383268	0.38	ANXA5+	RNA
TNIP3	0.689	0.355716	0.378	TNIP3+	RNA
RPS4Y1	0.312	-0.622561	0.376	RPS4Y1-	RNA
CCL3L1	0.687	0.260305	0.374	CCL3L1+	RNA
KLF2	0.314	-0.894217	0.372	KLF2-	RNA
VIM	0.314	-0.875006	0.372	VIM-	RNA
IKZF3	0.685	0.380062	0.37	IKZF3+	RNA
LTB	0.315	-0.688737	0.37	LTB-	RNA
PDCD1	0.681	0.26724	0.362	PDCD1+	RNA
ANXA1	0.319	-0.755499	0.362	ANXA1-	RNA
FOXP1	0.32	-0.516244	0.36	FOXP1-	RNA
WNT10A	0.679	0.178315	0.358	WNT10A+	RNA
PMCH	0.679	0.385386	0.358	PMCH+	RNA
RNF19A	0.677	0.386419	0.354	RNF19A+	RNA
PIM3	0.677	0.392312	0.354	PIM3+	RNA
CD74	0.675	0.28542	0.35	CD74+	RNA
SLAMF7	0.674	0.359788	0.348	SLAMF7+	RNA
NR3C1	0.328	-0.498718	0.344	NR3C1-	RNA
FTH1	0.329	-0.276285	0.342	FTH1-	RNA
MBD2	0.67	0.351921	0.34	MBD2+	RNA
HMOX1	0.67	0.382757	0.34	HMOX1+	RNA
FAM184A	0.669	0.280355	0.338	FAM184A+	RNA
SPATS2L	0.668	0.353194	0.336	SPATS2L+	RNA
MZB1	0.667	0.183892	0.334	MZB1+	RNA
XIST	0.667	0.195248	0.334	XIST+	RNA
DYNLL1	0.666	0.343702	0.332	DYNLL1+	RNA
AQP3	0.334	-0.319594	0.332	AQP3-	RNA
SOD1	0.665	0.362251	0.33	SOD1+	RNA
MT-CO1	0.663	0.193282	0.326	MT-CO1+	RNA
PRNP	0.663	0.251405	0.326	PRNP+	RNA
TIGIT	0.663	0.389043	0.326	TIGIT+	RNA
CTLA4	0.663	0.272149	0.326	CTLA4+	RNA
AC007952.4	0.663	0.349736	0.326	AC007952.4+	RNA
GAPDH	0.663	0.27453	0.326	GAPDH+	RNA
FKBP5	0.338	-0.679726	0.324	FKBP5-	RNA
HLA-DRB1	0.661	0.282657	0.322	HLA-DRB1+	RNA
PLAC8	0.339	-0.447859	0.322	PLAC8-	RNA
GBP2	0.66	0.440312	0.32	GBP2+	RNA
CD70	0.66	0.262309	0.32	CD70+	RNA
FAM3C	0.659	0.360877	0.318	FAM3C+	RNA
ADD3	0.341	-0.398557	0.318	ADD3-	RNA
RHOB	0.658	0.264967	0.316	RHOB+	RNA
PDIA6	0.658	0.322299	0.316	PDIA6+	RNA
ODC1	0.658	0.333699	0.316	ODC1+	RNA
NFKBID	0.657	0.202359	0.314	NFKBID+	RNA
CD38	0.657	0.323335	0.314	CD38+	RNA
PASK	0.343	-0.694074	0.314	PASK-	RNA
MAP3K8	0.653	0.291923	0.306	MAP3K8+	RNA
HLA-DPB1	0.653	0.270043	0.306	HLA-DPB1+	RNA
CD40LG	0.347	-0.355232	0.306	CD40LG-	RNA
H3F3A	0.652	0.204895	0.304	H3F3A+	RNA
CD200	0.651	0.199662	0.302	CD200+	RNA
TRPS1	0.65	0.304201	0.3	TRPS1+	RNA
VMP1	0.65	0.337663	0.3	VMP1+	RNA
ARL6IP1	0.648	0.27955	0.296	ARL6IP1+	RNA
DUSP5	0.647	0.295065	0.294	DUSP5+	RNA
CD63	0.647	0.300573	0.294	CD63+	RNA
CMC1	0.647	0.362062	0.294	CMC1+	RNA
ARID5B	0.646	0.376546	0.292	ARID5B+	RNA
ATP1B3	0.646	0.269589	0.292	ATP1B3+	RNA
PPP1R14B	0.354	-0.224298	0.292	PPP1R14B-	RNA
S100A10	0.355	-0.498534	0.29	S100A10-	RNA
PMAIP1	0.644	0.36292	0.288	PMAIP1+	RNA
TAGLN2	0.356	-0.351464	0.288	TAGLN2-	RNA
CDK2AP2	0.642	0.323159	0.284	CDK2AP2+	RNA
PTMA	0.358	-0.185863	0.284	PTMA-	RNA
SLC7A5	0.641	0.196698	0.282	SLC7A5+	RNA
PKM	0.641	0.329067	0.282	PKM+	RNA
FXYD2	0.641	0.316811	0.282	FXYD2+	RNA
SMARCA2	0.64	0.282172	0.28	SMARCA2+	RNA
POP4	0.639	0.24118	0.278	POP4+	RNA
TNFRSF18	0.639	0.188457	0.278	TNFRSF18+	RNA
MYADM	0.361	-0.254303	0.278	MYADM-	RNA
SEC11C	0.637	0.332283	0.274	SEC11C+	RNA
CHCHD2	0.637	0.214744	0.274	CHCHD2+	RNA
RORA	0.364	-0.35776	0.272	RORA-	RNA
CLDND1	0.635	0.314863	0.27	CLDND1+	RNA
ITGAE	0.634	0.258612	0.268	ITGAE+	RNA
TOX	0.634	0.245019	0.268	TOX+	RNA
CALR	0.634	0.324652	0.268	CALR+	RNA
PHLDA1	0.633	0.254822	0.266	PHLDA1+	RNA
CKLF	0.632	0.280983	0.264	CKLF+	RNA
LINC00239	0.368	-0.182965	0.264	LINC00239-	RNA
LEF1	0.368	-0.367844	0.264	LEF1-	RNA
HSP90B1	0.63	0.278316	0.26	HSP90B1+	RNA
PELI1	0.629	0.27161	0.258	PELI1+	RNA
MAP1LC3A	0.629	0.343178	0.258	MAP1LC3A+	RNA
TPI1	0.629	0.243118	0.258	TPI1+	RNA
RPS17	0.371	-0.245625	0.258	RPS17-	RNA
ARMH1	0.371	-0.293686	0.258	ARMH1-	RNA
ADTRP	0.628	0.261257	0.256	ADTRP+	RNA
PIM1	0.373	-0.21	0.254	PIM1-	RNA
C9orf16	0.626	0.253018	0.252	C9orf16+	RNA
COX8A	0.625	0.215723	0.25	COX8A+	RNA
PGAM1	0.625	0.240094	0.25	PGAM1+	RNA
S100A4	0.375	-0.507065	0.25	S100A4-	RNA
LIMS1	0.624	0.223596	0.248	LIMS1+	RNA
COTL1	0.624	0.195204	0.248	COTL1+	RNA
CD226	0.377	-0.210155	0.246	CD226-	RNA
EFHD2	0.622	0.258666	0.244	EFHD2+	RNA
ATP2B1-AS1	0.378	-0.223047	0.244	ATP2B1-AS1-	RNA
IGFBP4	0.379	-0.251246	0.242	IGFBP4-	RNA
TSPAN17	0.618	0.208079	0.236	TSPAN17+	RNA
RGS2	0.618	0.239724	0.236	RGS2+	RNA
HSP90AB1	0.618	0.282014	0.236	HSP90AB1+	RNA
CARHSP1	0.615	0.197877	0.23	CARHSP1+	RNA
GFOD1	0.614	0.208412	0.228	GFOD1+	RNA
PVALB	0.386	-0.256388	0.228	PVALB-	RNA
PSMB2	0.613	0.212289	0.226	PSMB2+	RNA
IER5L	0.613	0.185234	0.226	IER5L+	RNA
NOSIP	0.387	-0.334455	0.226	NOSIP-	RNA
LDHB	0.388	-0.260858	0.224	LDHB-	RNA
LINC01229	0.388	-0.203016	0.224	LINC01229-	RNA
HNRNPA3	0.611	0.19533	0.222	HNRNPA3+	RNA
MT-ND5	0.611	0.194391	0.222	MT-ND5+	RNA
PSMB6	0.61	0.22306	0.22	PSMB6+	RNA
ATP5F1B	0.61	0.207513	0.22	ATP5F1B+	RNA
BHLHE40	0.609	0.253353	0.218	BHLHE40+	RNA
PLP2	0.393	-0.273947	0.214	PLP2-	RNA
S100A6	0.393	-0.347145	0.214	S100A6-	RNA
CCDC167	0.606	0.204525	0.212	CCDC167+	RNA
TRABD2A	0.394	-0.185683	0.212	TRABD2A-	RNA
CD7	0.605	0.215719	0.21	CD7+	RNA
CLTA	0.604	0.18118	0.208	CLTA+	RNA
SLA	0.601	0.27087	0.202	SLA+	RNA
RANBP1	0.601	0.192694	0.202	RANBP1+	RNA
ERH	0.6	0.188581	0.2	ERH+	RNA
EMP3	0.4	-0.42809	0.2	EMP3-	RNA
GNG5	0.598	0.186043	0.196	GNG5+	RNA
TXNDC17	0.598	0.190421	0.196	TXNDC17+	RNA
RILPL2	0.598	0.433479	0.196	RILPL2+	RNA
KLF3	0.402	-0.189551	0.196	KLF3-	RNA
ITGA4	0.596	0.196872	0.192	ITGA4+	RNA
C17orf49	0.596	0.216675	0.192	C17orf49+	RNA
RBX1	0.595	0.184014	0.19	RBX1+	RNA
CDKN2D	0.405	-0.232707	0.19	CDKN2D-	RNA
MT1X	0.594	0.175832	0.188	MT1X+	RNA
SDF2L1	0.594	0.226266	0.188	SDF2L1+	RNA
DSTN	0.406	-0.187031	0.188	DSTN-	RNA
NAP1L1	0.406	-0.21935	0.188	NAP1L1-	RNA
ZBTB10	0.407	-0.239527	0.186	ZBTB10-	RNA
NAMPT	0.593	0.192214	0.186	NAMPT+	RNA
CRIP1	0.593	0.197356	0.186	CRIP1+	RNA
TRBC2	0.591	0.202029	0.182	TRBC2+	RNA
MANF	0.589	0.182649	0.178	MANF+	RNA
RAB11FIP1	0.589	0.1773	0.178	RAB11FIP1+	RNA
PRDX1	0.587	0.180371	0.174	PRDX1+	RNA
AC253572.2	0.587	0.189555	0.174	AC253572.2+	RNA
KLF6	0.414	-0.293984	0.172	KLF6-	RNA
S100A11	0.414	-0.257424	0.172	S100A11-	RNA
ACTR3	0.415	-0.225423	0.17	ACTR3-	RNA
NR4A2	0.585	0.18391	0.17	NR4A2+	RNA
ALOX5AP	0.584	0.188436	0.168	ALOX5AP+	RNA
CD82	0.584	0.23004	0.168	CD82+	RNA
CHRM3-AS2	0.417	-0.250936	0.166	CHRM3-AS2-	RNA
JUN	0.417	-0.393179	0.166	JUN-	RNA
KLRB1	0.419	-0.40373	0.162	KLRB1-	RNA
SEPTIN11	0.581	0.19016	0.162	SEPTIN11+	RNA
STMN1	0.581	-0.173508	0.162	STMN1+	RNA
SRRT	0.58	0.190245	0.16	SRRT+	RNA
HSPA5	0.577	0.185427	0.154	HSPA5+	RNA
ITGB1	0.424	-0.232596	0.152	ITGB1-	RNA
SH2D1A	0.424	-0.280959	0.152	SH2D1A-	RNA
SLC9A9	0.425	-0.184969	0.15	SLC9A9-	RNA
ACTN1	0.427	-0.176447	0.146	ACTN1-	RNA
CD200R1	0.573	0.177851	0.146	CD200R1+	RNA
DGKH	0.571	0.195095	0.142	DGKH+	RNA
MIR155HG	0.571	0.177182	0.142	MIR155HG+	RNA
TUBB	0.431	-0.309	0.138	TUBB-	RNA
TRBC1	0.567	0.257933	0.134	TRBC1+	RNA
NFIA	0.435	-0.218396	0.13	NFIA-	RNA
DEK	0.436	-0.190336	0.128	DEK-	RNA
TMIGD2	0.437	-0.198311	0.126	TMIGD2-	RNA
AHNAK	0.439	-0.182843	0.122	AHNAK-	RNA
DTHD1	0.56	0.176679	0.12	DTHD1+	RNA
RGCC	0.441	-0.190132	0.118	RGCC-	RNA
TNFAIP3	0.444	-0.258981	0.112	TNFAIP3-	RNA
MT2A	0.444	-0.201419	0.112	MT2A-	RNA
ICA1	0.543	-0.299101	0.086	ICA1+	RNA
AC012645.3	0.459	-0.202386	0.082	AC012645.3-	RNA
DNAJB1	0.46	-0.180043	0.08	DNAJB1-	RNA
SMCO4	0.535	-0.33198	0.07	SMCO4+	RNA
PPP1CC	0.473	-0.189197	0.054	PPP1CC-	RNA
H2AFZ	0.473	-0.302454	0.054	H2AFZ-	RNA
GNLY	0.523	0.343418	0.046	GNLY+	RNA
HMGB2	0.477	-0.263594	0.046	HMGB2-	RNA
HIST1H4C	0.489	-0.189899	0.022	HIST1H4C-	RNA
THADA	0.504	-0.242978	0.008	THADA+	RNA
CTSW	0.503	-0.207081	0.006	CTSW+	RNA
TUBA1B	0.5	-0.273173	0	TUBA1B-	RNA
.CD366	0.828	0.409375	0.656	.CD366+	Protein
.CD43	0.807	0.609303	0.614	.CD43+	Protein
.CD38	0.796	0.466653	0.592	.CD38+	Protein
.CD127	0.21	-0.710328	0.58	.CD127-	Protein
.CD223	0.778	0.366875	0.556	.CD223+	Protein
.CD57	0.766	0.618878	0.532	.CD57+	Protein
.CD137	0.757	0.420103	0.514	.CD137+	Protein
.CD244	0.751	0.442004	0.502	.CD244+	Protein
.CD31	0.744	0.467829	0.488	.CD31+	Protein
.CD62L	0.264	-0.626032	0.472	.CD62L-	Protein
.CD5	0.267	-0.374925	0.466	.CD5-	Protein
.CD86	0.721	0.396936	0.442	.CD86+	Protein
.CD39	0.705	0.218624	0.41	.CD39+	Protein
.CD103	0.701	0.455134	0.402	.CD103+	Protein
.CD11c	0.697	0.348145	0.394	.CD11c+	Protein
.Kappa	0.658	0.188543	0.316	.Kappa+	Protein
.CD27	0.65	0.188303	0.3	.CD27+	Protein
.CD4	0.364	-0.432978	0.272	.CD4-	Protein
.CD194	0.395	-0.340135	0.21	.CD194-	Protein
.CD7	0.429	-0.192301	0.142	.CD7-	Protein
.CD161	0.435	-0.21463	0.13	.CD161-	Protein
.CD25	0.458	-0.250927	0.084	.CD25-	Protein
.CD45RA	0.495	-0.213102	0.01	.CD45RA-	Protein
