## Supplementary Table 6 for "Multimodal and spatially resolved profiling identifies distinct patterns of T-cell infiltration in nodal B-cell lymphoma entities"

### Sheet: Supplementary Table 6
Target	Alternative	Clone	Supplier	Catalogue	CODEX oligo	Dilution	Exposure [ms]	Cycle
Blank								1
BCL6		K112-91	BD Biosciences	561520	79	1:25	500	2
GATA3		L50-823	Cell Marque	custom	2	1:50	500	3
CD185	CXCR5	D6L3C	Cell Signaling Technology	custom	69	1:100	500	4
Tbet		D6N8B	Cell Signaling Technology	custom	68	1:100	500	5
CD62L		B-8	Santa Cruz Biotechnology	custom	38	1:400	250	6
FoxP3		236A/E7	Invitrogen	14-4777-82	61	1:100	500	7
CD163		EDHu-1	Novus Biologicals	NB110-40686	59	1:50	500	8
Ki67		B56	BD Biosciences	556003	6	1:200	333	9
CD366	TIM3	polyclonal	Novus Biologicals	AF2365	44	1:100	500	10
PAX5		D7H5X	Cell Signaling Technology	custom	66	1:200	200	11
CD134		Ber-ACT35	Biolegend	350002	75	1:100	500	12
IL10		polyclonal	R&D Systems	AF-217-NA	67	1:100	500	13
CD5		vC5/473 + CD5/54/F6	Novus Biologicals	NBP2-34583	25	1:50	500	14
CD206		MM0820-48L31	Abcam	n/a	55	1:200	500	15
CD25	IL2RA	4C9	Cell Marque	custom	24	1:200	500	16
CD16		D1N9L	Cell Signaling Technology	custom	60	1:50	500	17
CD152	CTLA4	BSB-88	BioSB	BSB 2885 (ASR)	30	1:25	500	18
CD79a		HM47	Biolegend	333502	46	1:200	250	19
CD57		HNK-1	Biolegend	359602	29	1:50	500	20
CD34		QBEnd/10	Novus Biologicals	NBP2-34713	11	1:50	500	21
CXCL13		polyclonal	Novus	AF801	41	1:200	500	22
CD21		SP186	Abcam	ab240987	15	1:100	500	23
CD7		MRQ56	Cell Marque	custom	63	1:100	500	24
Podoplanin		D2-40	Biolegend	916606	32	1:200	500	25
CD279	PD1	D4W2J	Cell Signaling Technology	custom	23	1:50	500	26
HLA-DR		EPR3692	Abcam	ab209968	65	1:100	333	27
CD223	LAG3	D2G4O	Cell Signaling Technology	custom	42	1:25	500	28
CD20		rIGEL/773	Novus Biologicals	NBP2-54591	48	1:200	250	29
CD56		MRQ-42	Cell Marque	custom	58	1:100	250	30
CD45RO		UCH-L1	Santa Cruz Biotechnology	custom	5	1:50	500	31
CD278	ICOS	D1K2T	Cell Signaling Technology	custom	74	1:200	500	32
CD90		EPR3132	Abcam	ab181885	57	1:150	500	33
CD4		EPR6855	Abcam	ab181724	20	1:100	500	34
CD11c		EP1347Y	Abcam	ab216655	49	1:200	333	35
CD3		MRQ-39	Cell Marque	custom	33	1:50	500	36
CD68		KP-1	BioLegend	916104	62	1:200	250	37
CD69		EPR21814	Abcam	ab234512	36	1:500	250	38
CD14		EPR3653	Abcam	ab226121	7	1:300	250	39
CD8		C8/144B	Cell Marque	custom	8	1:100	250	40
Kappa light chain		L1C1	Cell Marque	custom	70	1:100	200	41
CD45RA		HI100	Biolegend	304102	21	1:200	125	42
CD11b		EPR1344	Abcam	ab209970	28	1:200	167	43
Granzyme B		EPR20129-217	Abcam	ab219803	81	1:200	250	44
CD31		C31.3 + C31.7 + C31.10	Novus Biologicals	NBP2-47785	51	1:200	167	45
CD45		2B11+PD7/263	Novus Biologicals	NBP2-34528	56	1:200	167	46
CD38		EPR4106	Abcam	ab176886	3	1:200	333	47
CD44		IM7	Biolegend	103002	45	1:200	250	48
CD15		MMA	BD Biosciences	559045	14	1:200	25	49
Lambda light chain		Lamb14	Cell Marque	custom	26	1:200	118	50
Mast cell tryptase		AA1	Abcam	ab2378	71	1:200	250	51
DRAQ5		n/a	Cell Signaling Technology	4084L	n/a	1:100	167	52
Hoechst 33342		n/a	Thermo Fisher Scientific	62249	n/a	1:600	7	all cycles
